# Development and patterning of a highly versatile visual system in spiders

**DOI:** 10.1101/2023.12.22.572789

**Authors:** Luis Baudouin Gonzalez, Anna Schönauer, Amber Harper, Saad Arif, Daniel J. Leite, Philip O. M. Steinhoff, Matthias Pechmann, Valeriia Telizhenko, Atal Pande, Carolin Kosiol, Alistair P. McGregor, Lauren Sumner-Rooney

**Affiliations:** Oxford University Museum of Natural History, University of Oxford, Parks Road, Oxford OX1 3PW, UK; Department of Biological and Biomedical Sciences, Oxford Brookes University, Gipsy Lane, Oxford OX3 0BP, UK; Enara Bio, Science Park, Bellhouse Building Level 3, Sanders Rd, Littlemore, Oxford OX4 4GA, UK; Department of Biosciences, Durham University, Stockton Road, Durham DH1 3LE, UK; Zoologisches Institut und Museum, Universität Greifswald, Loitzer Strasse 26, 17489 Greifswald, Germany; Department of Developmental Biology, Universität zu Köln, Zuelpicher Strasse 47B, 50674 Köln, Germany; School of Biology, St Andrews University, St Andrews KY16 9ST, UK; Leibniz Institute for Biodiversity and Evolution, Museum für Naturkunde, Invalidenstrasse 43, 10115 Berlin, Germany

## Abstract

Visual systems provide a key interface between organisms and their surroundings, and have evolved in many forms to perform diverse functions across the animal kingdom. Spiders exhibit a range of visual abilities and ecologies, the diversity of which is underpinned by a highly versatile, modular visual system architecture. This typically includes eight eyes of two developmentally distinct types, but the number, size, location, and function of the eyes can vary dramatically between lineages. Previous studies of visual system development in spiders have confirmed that many components of the retinal determination gene (RDG) network are conserved with other arthropods, but so far, comparative studies among spiders are lacking. We characterised visual system development in eight species of spiders representing a range of morphologies, visual ecologies, and phylogenetic positions, to determine how these diverse configurations are formed, and how they might evolve. Combining synchrotron radiation tomography, transcriptomics, in situ hybridisation, and selection analyses, we characterise the repertoires and expression of key RDGs in relation to adult morphology. We identify key molecular players, timepoints, and developmental events that may contribute to adult diversity, in particular the molecular and developmental underpinnings of eye size, number, position, and identity across spiders.
