## Supplementary material for "Development and patterning of a highly versatile visual system in spiders": Supplementary Tables 1-2.xlsx

### Sheet: Supplementary Table 1 Primers
Species	Gene Name	Forward primer	Reverse primer	Fragment Length
Parasteatoda tepidariorum	ato1	ACGTGCTTTTGATGCGGAAA	TCATAACAGCAGGCGAAGGA	862 bp
	ato2	TGCATTCAAGTATCATTGCTCAG	GCTGTGATATAAGTTTGGGCCA	629 bp
	Otd1	CTCCACCCACTACCACCTAC	AGATGGGGCTTGGAATCGTC	805 bp
	Otd2	CCGGGGCAATTATGTAGGGA	AATCGGTACTTCCTGGTGGG	820 bp
	Pax6.1	GCTGCATCGTCTCTGTTCAG	GGTGTTGATGCCTCCGTTAC	742 bp
	Pax6.2	GGCGAACCGTAGATCAAGTG	CTGTGGTCTAAGGCAGGTGT	589 bp
	so1	CAGGATAGAGACTGGGAGCG	TTTCCTACTGCCCCAAGAGG	557 bp
	so2	TCACGCCAAACTCTCATCCT	ATGGTTCTGCATCGAGTCCA	575 bp
	Six3.1	CCCTACCTGTTGCTCATCCA	GCGTATGATGATGGTGCCTG	804 bp
	Six3.2	ACAGTCCCATGTTCGTCCTT	GGGCTGCTACCGTGTAAATG	703 bp
	dac1	GCATCACATCGGTCTCCAAC	GTGCCCATTTTCGTACCCAG	791 bp
	dac2	TTGGAGGTGGAGACGGTAAC	ACCCCAGAAGTCATGCTCAC	775 bp
	eya	TGAATCGCCAAGTTTGCCAA	CCACCTCTCACTCCTGTAGC	1275 bp
Zygiella X-notata	ato1	CTCCAGTCCTGTAAGCACCA	GTCTCCTTTCCCGAGCATTG	554 bp
	ato2	ACCGAACAGACTTCTTCCCT	GGCTCTGCATCCTCCTTCTT	453 bp
	Otd1	ACCACCTACACACCAAACCA	GGATCAGGAGGAAGGTCTGG	845 bp
	Otd2	TCACGAGAGCCCAACTTGAT	ACTGTGGCCCATCTTCTTCA	745 bp
	Pax6.1	ATCAGGGACAGGTTGCTCTC	GGGGTCATGTTGGTGGAGTA	746 bp
	Pax6.2	AACGGACAACACAACGGAAG	ATGTGAGTTCATTGCCTGCG	606 bp
	so1	TCGGTAGGTTCCTTTGGTCC	GGTTGAGAGAGTGGTGACCA	618 bp
	so2	CGTTTGTGAAGTCCTCCAGC	TGGTGATTTCCGGCTGTTTG	604 bp
	Six3.1	GTCGCTTCTTGTGGTCCTTG	CTGTTTCAGGTGTTGCTGCT	521 bp
	Six3.2	CAACTGTGCGGAACTCAACA	GTGATCGGAGGAGGAAGAGG	592 bp
	dac1	TCTCACGGACACCTCAACTC	GGGATTCGTTCAAGAGACGC	901 bp
	dac2	CTCCCATCGTCTGCAATGTG	CCACTCCCACCAGTACCATT	670 bp
	eya	GAGCGGTTTCCCTAGCAATG	CACAGACTAGCATTCGTGGC	687 bp
Marpissa muscosa	ato1	GAGGTCATCAAGTCACACGC	CTGCTGGTGATGGTGGTCTA	647 bp
	ato2	CTTGCGATGCGGAGAGAAAG	TTCCTAATTCGGGTGGCAGA	649 bp
	Otd1	CCCTCCCGTAACAACAGTCT	TCGAGAAGTTCCCAGGCATT	778 bp
	Otd2	CAACGCCTCCATCATCAAGG	GCAACAGCACGCTAAGATGA	742 bp
	Pax6.1	GATCCTGGGTCGGTACTACG	AGTGCCTCTATCTGTTCGGG	570 bp
	Pax6.2	GGCCTTTACCAGACTCCACT	CTCTCGCAAACACATCAGGG	831 bp
	so1	CCAACACCATCTTCCTGCAC	TACCAGCATCATGTTTCGCG	667 bp
	so2	CCTAAACCGGCTCCCAAAAC	TCGGCTGTTTGAGTCTCCAT	732 bp
	Six3.1	TGGAAGACAGCGGAGACATT	TTCTTGGTGGTGAGGGAGAC	866 bp
	Six3.2	TCAGGACCCTTACCCAAACC	GGCAAAATGACTATCGCCGT	873 bp
	dac1	TCAAGCGACTGGACATCACT	TGGTTGTGGGGTTGTTGTTG	822 bp
	dac2	TCAGCCAGGTGTGAACAGAT	ACCTCCTCCTCTCGTACTGT	622 bp
	eya	TCAGCCAGCACACAAATTCC	CCCGCTTTGACTATAACCGC	632 bp
Pardosa amentata	ato1	CCGTCCTCCAGTCCAACTAG	AGGCTGTGCATTCTTCTCCT	560 bp
	ato2	TTTATGACGCTGCTCAACCG	ATCCTCCTTCTTTCCCTCGC	470 bp
	Otd1	TGTGCTGGAATCCCTCTTCA	GCGGCAAGTAGTCCATGTTC	482 bp
	Otd2	CAGCGTCGAGAAAGAACCAC	AGCCGTTTGTGTTGTAGACTG	475 bp
	Pax6.1	GCTGCGTCTCCAAGATTCTG	TTCTCTTCTCGTCGCCACTT	706 bp
	Pax6.2	ACGAAGATTCACAGATGCGC	TGTCAGGTGTTTGTCCAGGT	612 bp
	so1	CACACCATCATCCTGCACTG	GGCTCCCTGTCTTTTGCTTC	609 bp
	so2	TGAACGGGAAATGTCGGAGA	CGTCTGGAGATTTGCGACTG	707 bp
	Six3.1	AACTTCACGGTGTCTCAGGT	TGTTCTTGAACCAGTTGCCG	514 bp
	Six3.2	TCTATGGTCACTGCCTGTCG	CGCTGAGATGTTGAAGACGG	543 bp
	dac1	CAAGGACTTCGACACCCTCT	CGTGGTGGGATTGTTGTTGT	736 bp
	dac2	CAGCATTACCACGGTCCATG	GCTATAACGTCTGCTCCCCT	784 bp
	eya	TGTCACAACTTCCTCCGTGT	TCCGAGATGTAAAGCGTGGT	995 bp
Pholcus phalangioides	ato1	ACTACAGTCCGTCCTCAAGC	GGCGTCTCTTCTTCACAACC	630 bp
	ato2	GAAAGCCGCAACAGTTCTCT	GGCGATAGGGGATGGAAGAA	578 bp
	Otd1.1	CGTCACTTGCAGTCCTTACG	GAGTGAGCCCGTAACTACCA	893 bp
	Otd1.2	AGAGAAAATCGCCCAGGACA	GAGAATGTGACGGTGCAGTG	542 bp
	Pax6.1	ATAACCGAAGCATCAACGCC	TGCAACCTCGTCCAGTAGTT	740 bp
	Pax6.2	ATCTTCGCCTGGGAGATACG	AACCTGTATCCGAGCCTCTG	615 bp
	so1	CTTTCGGTTTCACGCAGGAA	TTTGAACTGCTGTCACTGGC	703 bp
	so2	GTCGCTTGTGTTTGTGAGGT	CCCTGTCTCTTTGTCGCCTA	502 bp
	Six3.1	GTTCGTACTCCCCACACTGA	CTGTCTCTCTGCCTCCGATT	549 bp
	Six3.2	TCCGAGCTGAACAAGAACGA	GATGCAGAGTGGTAATGGCG	760 bp
	dac1	AAACCTTACACCCCACCGAT	TCGTACACAGGATAGTCGCC	653 bp
	dac2	ATCACCTTTCATGGCCCTCA	TCTGTCTCTCCTGTTGCCTG	668 bp
	eya	ATGGAGTCACAGGTTCTCGG	GTCTCCTGCCTCTTCCCTTT	510 bp
Segestria senoculata	ato1	ACCGATCCGAACTTTATGCG	TGTCAAGGTGAGAAGGCGAA	708 bp
	ato2	ACGTCGAGAACTTGCTACCA	ATCGAAGGCACAACATCACG	760 bp
	Otd1.1	ACACCACAGTCAACAGGGAT	CTGGATGTAGCCGATGGACT	605 bp
	Otd1.2	AGGTCGCAAACAACGTAACC	GCGCTTTCAGTTGCCTATCA	579 bp
	Otd2	CCTTTTGCATCCTACCGTCG	CGTTGATTGGTGGTGTCCTG	743 bp
	so1	CAAACAGCGTTCCACCTTCA	CGCGTTCTCCCAAAACATCT	597 bp
	so2	GCTTCACCCAGGAACAAGTG	GATCGCCTTTCTCCGGACTA	624 bp
	Six3.1	TGCCGACCCTCAACTTTACT	GCTGCTCTGTCTCTCTGTCT	547 bp
	Six3.2	GGAGCGTACCAGGAGTCTAC	AGAGGAGGGAAGGGAGCTAA	600 bp
	dac1	ATGGCCCTCAATTCTCACCA	GCTCCCTCTCCAGTTCTTGT	940 bp
	dac2	GAGCAAGTTCGTATCCTGCG	CCGTTGTTGGAGGGTCTACT	800 bp
	eya	CAACGCCTACATTACCCACG	AGGCTCCGACATTGTTACGA	615 bp
Acanthoscurria geniculata	ato1	CTGACGGGGAGAATGAGAGG	GTGCTGTCCAGGTTTCTTGG	319 bp
	ato2	GCAGCGGAATCAGTAGGTTC	GACTCTGCCTTGGTCATCAT	538 bp
	Otd1	CCAGGAAGCAGAGGAGAGAG	TGTGTGATGTCATGGTTGGC	618 bp
	Otd2	CTTGATGAACTGGAGCGAGC	GAGTAATAGGTGACGGCCCA	568 bp
	Pax6.1	ATCACGCCGAGTTATGTTGC	ACGAGTGTAGTTCCCAAGGG	633 bp
	Pax6.2	AGGAGCAACAGCAACAACAG	GTTGTAGACACGGACTGGGA	753 bp
	so1	CCTTCGGGTTCACTCAGGAA	CTGCTGGGATTGTTCTGCTG	830 bp
	so2	CCGTCAGTCCAACTTCTCCT	GAGGGAGGTGATGAGAGTCG	708 bp
	Six3	ATCGAACGACTTGGGAGGTT	ATGATGGTGGTGGTGGTGAT	864 bp
	dac1	Plasmid kindly provided by Matthias Pechmann
	dac2	TGGGTGGACTGCATACTGTT	CTGGGAGAGGTTCAGGACAG	755 bp
	eya	AAGCAGCCAAGAAAGTCAGC	GCCTTCCTCGACCTTTACCT	902 bp

### Sheet: Supplementary Table 2 Seq IDs
Species	Gene Name	Gene ID
Drosophila melanogaster	ato	NP_731223
	amos	NP_477446
	cato	NP_477344
	twi	NP_001033967
	oc	NP_001259347
	al	NP_722629
	prd	NP_523556
	gsb	NP_523863
	Toy	NP_524638
	ey	NP_524628
	eyg	NP_001014582
	Toe	NP_524041
	so	NP_476733
	Optix	NP_524695
	dac	NP_723969
	eya	NP_723188
Tribolium castaneum	ato	XP_970709
	amos	XP_974297
	cato	XP_008190581
	twi	NP_001034496
	Otd1	NP_001034513
	Otd2	NP_001034526
	al	NP_001107838.1
	prd	NP_001071090
	gsb	XP_008197452
	Toy	XP_008192126
	ey	NP_001103907
	eyg	NP_001107817
	so	XP_008192976
	Optix	NP_001106938
	dac	XP_008191786
	eya	XP_974387
Ixodes scapularis	ato1	XP_002433778
	ato2	XP_029848910
	twi	XP_002405105
	Otd	XP_040076082
	prd	XP_029826293
	Pax6.1	EEC07338
	Pax6.2	EEC13842
	eyg	XP_040359630
	so	XP_029839786
	Six3	EEC10081
	dac1	XP_040063219
	dac2	XP_029841936
	dac3	EEC03109
	eya	XP_040063556
Centruroides sculpturatus	ato1	XP_023243451
	ato2	XP_023241841
	ato3	XP_023213213
	twi	XP_023224932
	Otd1	XP_023218983
	Otd2	XP_023231428
	Arx	XP_023237046
	prd1	XP_023237127
	prd2	XP_023243455
	Pax6.1	XP_023216604
	Pax6.2	XP_023216603
	Eyg	XP_023236399
	so1	XP_023216316
	so2	XP_023226645
	Six3.1	XP_023216317
	Six3.2	XP_023226638
	Six3.3	XP_023238846
	dac1	XP_023236290
	dac2	XP_023215703
	eya1	XP_023243719
	eya2	XP_023234778
Parasteatoda tepidariorum	ato1	XP_015919354
	ato2	XP_015919364
	twi1	XP_021000430
	twi2	NP_001310736
	Otd1	XP_015931231
	Otd2	NP_001310768
	Arx	XP_015919029
	prd	XP_015915061
	Pax6.1	XP_015903847
	Pax6.2	XP_021003231
	Eyg	XP_015920540
	so1	XP_015903690
	so2	XP_015927973
	Six3.1	NP_001310730
	Six3.2	XP_015922109
	dac1	NP_001310759
	dac2	NP_001310758
	eya	XP_015924742
Cupiennius salei	ato1	CEH19751
	ato2	CEH19752
	twi	CEI71556
	Otd1	CEH19756
	Otd2	CEH19757
	Pax6.1	CEH19758
	Pax6.2	CEH19759
	so1	CEH19760
	so2	CEH19761
	Six3a	CEH19762
	Six3b	CEH19763
	dac1	CEH19753
	dac2	CEH19754
	eya	CEH19755
Marpissa muscosa	ato1	TRINITY_DN19610_c0_g1_i2
	ato2	TRINITY_DN14125_c1_g1_i2
	twi	TRINITY_DN2272_c0_g2_i2
	Otd1	TRINITY_DN3112_c0_g1_i2
	Otd2	TRINITY_DN348_c0_g2_i1
	Pax6.1	TRINITY_DN53138_c0_g1_i1
	Pax6.2	TRINITY_DN5024_c1_g1_i1
	Eyg1	TRINITY_DN153247_c0_g1_i1
	Eyg2 (partial)	TRINITY_DN211626_c0_g1_i1
	so1	TRINITY_DN1330_c4_g1_i1
	so2	TRINITY_DN7519_c0_g1_i1
	Six3.1	TRINITY_DN14780_c3_g1_i1
	Six3.2	TRINITY_DN2786_c1_g1_i3
	dac1	TRINITY_DN244_c1_g1_i38
	dac2	TRINITY_DN38890_c0_g1_i3
	eya	TRINITY_DN98189_c0_g1_i7
Pardosa amentata	ato1	TRINITY_DN4020_c0_g1_i10
	ato2	TRINITY_DN30431_c0_g2_i1
	ato3	TRINITY_DN30431_c0_g1_i5
	twi	TRINITY_DN1790_c0_g1_i5
	Otd1	TRINITY_DN11660_c0_g1_i1
	Otd2	TRINITY_DN8520_c1_g1_i3
	Pax6.1	TRINITY_DN28078_c0_g1_i1
	Pax6.2	TRINITY_DN15257_c0_g1_i2
	Eyg	TRINITY_DN3445_c0_g1_i1
	so1	TRINITY_DN9966_c0_g1_i1
	so2	TRINITY_DN7028_c0_g1_i3
	Six3.1	TRINITY_DN6992_c0_g2_i1
	Six3.2	TRINITY_DN8356_c1_g1_i4
	dac1	TRINITY_DN10674_c0_g1_i13
	dac2	TRINITY_DN5005_c0_g1
	eya	TRINITY_DN1031_c0_g1_i14
Araneus ventricosus	ato1	GBM95855
	ato2	GBO01880
	twi1	GBN52363
	twi2	GBN82286
	Otd1	GBM12946
	Otd2	GBM73653
	Pax6.1	GBL75820
	Pax6.2 (partial)	GBL75803
	Eyg	GBM25330
	so1	GBM29251
	so2	GBN66254
	Six3.1	GBM52024
	Six3.2	GBM29269
	dac1	GBM06402
	dac2	GBM08077
	eya	GBL93078
Argiope bruennichi	ato	KAF8765149
	twi1	KAF8770563
	twi2	KAF8788703
	Otd1	KAF8785065
	Otd2	KAF8773589
	Pax6.1	KAF8767723
	Pax6.2	KAF8767728
	Eyg	KAF8796223
	so1	KAF8795985
	so2	KAF8764914
	Six3	KAF8795984
	dac1	KAF8783311
	dac2	KAF8782312
	eya	KAF8792858
Stegodyphus dumicola	ato1	XP_035219195
	ato2	XP_035216046
	twi1	XP_035215112
	twi2	XP_035229214
	Otd	XP_035219417
	Pax6.1	XP_035216263
	Pax6.2	XP_035216382
	Eyg	XP_035206750
	so1	XP_035208697
	so2	XP_035208077
	Six3.1	XP_035220221
	Six3.2	XP_035206818
	dac1	XP_035223601
	dac2	XP_035214788
	eya (partial) 5'	XP_035211451
	eya (partial) 3'	XP_035215589
Acanthoscurria geniculata	ato1	TRINITY_DN59949_c1_g1_i1
	ato2	TRINITY_DN77281_c13_g1_i1
	twi1	TRINITY_DN80393_c1_g1_i1
	twi2	TRINITY_DN82398_c3_g1_i1
	Otd1	TRINITY_DN71738_c3_g1_i1
	Otd2	TRINITY_DN82202_c3_g1_i1
	Pax6.1	TRINITY_DN66522_c1_g1_i1
	Pax6.2	TRINITY_DN76100_c14_g1_i2
	Eyg	TRINITY_DN55874_c1_g1_i2
	so1	TRINITY_DN79792_c1_g1_i1
	so2	TRINITY_DN82304_c5_g2_i1
	Six3	TRINITY_DN77604_c6_g1_i1
	dac1	TRINITY_DN81105_c3_g1_i5
	dac2	TRINITY_DN50820_c0_g1_i1
	eya	TRINITY_DN71224_c0_g1_i3
Pholcus phalangioides	ato1	c115742_g1_i1
	ato2	c25913_g1_i1
	twi1	c107331_g2_i1
	twi2	c99792_g1_i1
	Otd1.1	c112655_g2_i1
	Otd1.2	c110982_g3_i3
	Pax6.1	c112264_g2_i1
	Pax6.2	c100812_g8_i1
	Eyg (partial)	c105947_g1_i1
	so1	c77895_g1_i1
	so2	c109946_g4_i2
	Six3.1	c104016_g8_i1
	Six3.2	c89951_g1_i1
	dac1	CUC08948
	dac2	CUC08949
	eya	c108090_g2_i1
Zygiella X-notata	ato1	TRINITY_DN2803_c0_g1_i1
	ato2	TRINITY_DN39745_c0_g1_i1
	Otd1	TRINITY_DN35987_c0_g3_i1
	Otd2	TRINITY_DN11245_c0_g3_i2
	Pax6.1	TRINITY_DN5108_c0_g1_i1
	Pax6.2	TRINITY_DN5108_c1_g2_i2
	Eyg	TRINITY_DN2737_c0_g1_i1
	so1	TRINITY_DN32198_c0_g1_i2
	so2	TRINITY_DN7463_c0_g1_i2
	Six3.1	TRINITY_DN17964_c0_g1_i1
	Six3.2	TRINITY_DN9768_c0_g4_i1
	dac1	TRINITY_DN1925_c1_g2_i1
	dac2	TRINITY_DN6379_c0_g1_i1
	eya	TRINITY_DN1230_c0_g1_i1
Segestria senoculata	ato1	TRINITY_DN50095_c0_g1_i1
	ato2	TRINITY_DN1947_c0_g1_i1
	Otd1.1	TRINITY_DN2269_c0_g1_i1
	Otd1.2	TRINITY_DN88936_c0_g1_i1
	Otd2	TRINITY_DN2416_c0_g1_i1
	Pax6.1	TRINITY_DN6750_c0_g1_i2
	Pax6.2	TRINITY_DN6750_c0_g1_i1
	Eyg	TRINITY_DN2076_c0_g1_i1
	so1	TRINITY_DN4560_c1_g2_i1
	so2	TRINITY_DN7571_c0_g1_i1
	Six3.1	TRINITY_DN3598_c1_g1_i4
	Six3.2	TRINITY_DN9818_c0_g1_i1
	dac1	TRINITY_DN1548_c0_g1_i1
	dac2	TRINITY_DN347_c0_g1_i3
	eya	TRINITY_DN22542_c0_g1_i1
Drassodes sp	ato1	TRINITY_DN734_c0_g2_i1
	ato2	TRINITY_DN44651_c0_g1_i1
	Otd1	TRINITY_DN88024_c0_g1_i1
	Otd2	TRINITY_DN17836_c0_g1_i1
	Pax6	TRINITY_DN8540_c1_g1_i16
	Eyg	TRINITY_DN10240_c0_g1_i2
	so1	TRINITY_DN16075_c0_g1_i1
	so2	TRINITY_DN2796_c0_g1_i1
	Six3.1	TRINITY_DN3264_c0_g1_i1
	Six3.2	TRINITY_DN4376_c0_g1_i1
	dac1	TRINITY_DN4275_c0_g1_i1
	dac2	TRINITY_DN1274_c1_g1_i12
	eya	TRINITY_DN962_c0_g1_i1
Charinus acosta	ato1	TRINITY_DN119512_c0_g1_i1
	ato2	TRINITY_DN139096_c0_g1_i1
	twi1	TRINITY_DN33734_c1_g1_i1
	twi2	TRINITY_DN33783_c1_g1_i1
	Otd1	TRINITY_DN11799_c3_g1_i2
	Otd2	TRINITY_DN9175_c0_g1_i4
	Pax6.1	TRINITY_DN1794_c0_g2_i1
	Pax6.2	TRINITY_DN1794_c0_g1_i3
	Pax6.3	TRINITY_DN144918_c0_g1_i1
	Eyg	TRINITY_DN1833_c10_g1_i1
	so1	TRINITY_DN25118_c0_g1_i1
	so2	TRINITY_DN1306_c4_g1_i1
	Six3	TRINITY_DN127147_c0_g1_i1
	dac1	TRINITY_DN21706_c0_g1_i9
	dac2	TRINITY_DN257_c4_g2_i1
	eya	TRINITY_DN2316_c0_g1_i1
Euphrynichus bacillifer	ato1	TRINITY_DN76611_c4_g1_i1
	ato2	TRINITY_DN24032_c0_g1
	ato3	TRINITY_DN130173_c0_g1_i1
	twi1	TRINITY_DN7918_c1_g1_i3
	twi2	TRINITY_DN7918_c1_g1_i1
	Otd1	TRINITY_DN39461_c1_g1_i2
	Otd2	TRINITY_DN1270_c0_g1_i5
	Pax6.1	TRINITY_DN1883_c0_g2_i2
	Pax6.2	TRINITY_DN1397_c1_g1_i2
	Pax6.3	TRINITY_DN1883_c0_g1_i10
	Eyg	TRINITY_DN4212_c0_g1_i2
	so1	TRINITY_DN54845_c0_g3_i1
	so2	TRINITY_DN10523_c0_g1_i1
	Six3	TRINITY_DN11219_c2_g1_i6
	dac1	TRINITY_DN2494_c0_g1_i7
	dac2 (partial) 5'	TRINITY_DN2494_c1_g1_i1
	dac2 (partial) 3'	TRINITY_DN2494_c1_g2_i4
	eya	TRINITY_DN1965_c0_g1_i16
Phrynus marginemaculatus	ato1	TRINITY_DN31096_c0_g1_i1
	ato2	TRINITY_DN9062_c0_g1_i1
	Otd1	TRINITY_DN19125_c0_g1_i1
	Otd2	TRINITY_DN18765_c0_g2_i3
	Pax6.1	TRINITY_DN10642_c0_g1_i1
	Pax6.2	TRINITY_DN12774_c2_g5_i1
	Eyg	TRINITY_DN3182_c0_g2_i2
	so1	TRINITY_DN11825_c0_g1_i26
	so2	TRINITY_DN10874_c0_g1_i1
	Six3.1	TRINITY_DN9574_c0_g1_i1
	Six3.2	TRINITY_DN13371_c0_g1_i1
	dac1	TRINITY_DN2034_c0_g1_i1
	dac2	TRINITY_DN4497_c0_g1_i1
	eya	TRINITY_DN805_c0_g1_i3
